# Parallel adaptation to lower altitudes is associated with enhanced plasticity in *Heliosperma pusillum* (Caryophyllaceae)

**DOI:** 10.1101/2022.05.28.493825

**Authors:** Aglaia Szukala, Clara Bertel, Božo Frajman, Peter Schönswetter, Ovidiu Paun

## Abstract

High levels of phenotypic plasticity are thought to be inherently costly in stable or extreme environments, but enhanced plasticity may evolve as a response to novel environments and foster adaptation. *Heliosperma pusillum* forms pubescent montane and glabrous alpine ecotypes that diverged recurrently and polytopically (*parallel evolution*). The specific montane and alpine localities are characterized by distinct temperature conditions, available moisture and light. To disentangle the relative contribution of constitutive versus plastic gene expression to altitudinal divergence, we analyze the transcriptomic profiles of two parallely evolved ecotype pairs, grown in reciprocal transplantations at native altitudinal sites. In both ecotype pairs, only a minor proportion of genes appear constitutively differentially expressed between the ecotypes regardless of the growing environment. Both derived, montane populations bear comparatively higher plasticity of gene expression than the alpine populations that can be considered in this system as ‘ancestor-proxies’. Genes that change expression plastically and constitutively underlie similar ecologically relevant pathways, related to response to drought and trichome formation. Other relevant processes, such as photosynthesis, seem to rely mainly on plastic changes. The enhanced plasticity consistently observed in the montane ecotype likely evolved as a response to the newly colonized niche. Our findings confirm that directional changes in gene expression plasticity can shape initial stages of phenotypic evolution, likely fostering adaptation to novel environments.

**Significance Statement:** Understanding the importance of phenotypic plasticity for fast adaptation to stress is very timely for breeding and current environmental challenges. Our study of an alpine plant in the carnation family evidences an increased level of expression plasticity in early stages of adaptation to hotter and drier habitats.
