## Supplementary Table for "Parallel adaptation to lower altitudes is associated with enhanced plasticity in *Heliosperma pusillum* (Caryophyllaceae)"

### Sheet: TableS1
Table S1. Constitutive genes always DE between ecotypes regardless of the environment and shared by both ecotype pairs are reported with UniProt database gene and protein IDs, GO IDs and term
annotations, expression logFC, logCPM, and adjusted p-value. The IDs in bold are the genes that were found to be DE also in a previous common garden experiment in Szukala et al. (2022).
Gene ID	UniProt Gene ID	Protein Name	GO ID	GO Names	logFC	logCPM	padj	logFC	logCPM	padj
					pair 1			pair 3
HELPU_007500	RPS20B	Ribosomal protein S10p/S20e family protein	GO:0005618,GO:0005783,GO:0016021,GO:0022627,GO:0003729,GO:0003735,GO:0004168,GO:0006412,GO:0016310,GO:0043048	cell wall,endoplasmic reticulum,integral component of membrane,cytosolic small ribosomal subunit,mRNA binding,structural constituent of ribosome,dolichol kinase activity,translation,phosphorylation,dolichyl monophosphate biosynthetic process	4.54428	2.40968	0.00252368	4.77273	2.40968	0.00423725
HELPU_007047	LRR-RLK	Leucine-rich repeat protein kinase family protein	GO:0005886,GO:0009506,GO:0000166,GO:0004674,GO:0005515,GO:0016310	plasma membrane,plasmodesma,nucleotide binding,protein serine/threonine kinase activity,protein binding,phosphorylation	1.73287	2.41222	0.0131208	2.3031	2.41222	0.00215657
HELPU_012215	At4g35733	F-box protein At4g35733	GO:0016567	protein ubiquitination	-9.91826	3.01991	3.91351e-08	-7.31679	3.01991	1.41893e-06
HELPU_015501	BSK11	kinase with tetratricopeptide repeat domain-containing protein	GO:0005886,GO:0009506,GO:0005515,GO:0005524,GO:0106310,GO:0106311,GO:0006468,GO:0009409,GO:0009651,GO:0009737,GO:0009742,GO:0042742,GO:0050832	plasma membrane,plasmodesma,protein binding,ATP binding,protein serine kinase activity,protein threonine kinase activity,protein phosphorylation,response to cold,response to salt stress,response to abscisic acid,brassinosteroid mediated signaling pathway,defense response to bacterium,defense response to fungus	2.79842	4.43978	0.00107088	3.56189	4.43978	9.83846e-05
HELPU_014337	FUC1	alpha-L-fucosidase 1	GO:0005764,GO:0004560,GO:0006004,GO:0006516,GO:0016139	lysosome,alpha-L-fucosidase activity,fucose metabolic process,glycoprotein catabolic process,glycoside catabolic process	-7.35888	8.12028	0.000481532	-4.05628	8.12028	0.0183294
HELPU_005982	CYP83B1	cytochrome P450	GO:0005739,GO:0005886,GO:0016709,GO:0009625,GO:0009682,GO:0009684,GO:0009759,GO:0010114,GO:0048830,GO:0050832,GO:0052544	mitochondrion,plasma membrane,oxidoreductase activity, acting on paired donors, with incorporation or reduction of molecular oxygen, NAD(P)H as one donor, and incorporation of one atom of oxygen,response to insect,induced systemic resistance,indoleacetic acid biosynthetic process,indole glucosinolate biosynthetic process,response to red light,adventitious root development,defense response to fung…	-2.19054	7.24019	0.000281266	-1.4336	7.24019	0.0104796
HELPU_015351	DNMT2	DNA methyltransferase-2 / tRNA (cytosine38-C5)-methyltransferase isoforms	GO:0005634,GO:0005515,GO:0045814	nucleus,protein binding,negative regulation of gene expression, epigenetic	3.97271	2.54775	0.0187663	8.52033	2.54775	7.54138e-06
HELPU_015352	DNMT2	DNA methyltransferase-2 / tRNA (cytosine38-C5)-methyltransferase isoforms	GO:0005634,GO:0005515,GO:0045814	nucleus,protein binding,negative regulation of gene expression, epigenetic	4.3181	2.54775	0.0132886	8.48121	2.54775	0.000378982
HELPU_017295	CER1	Fatty acid hydroxylase superfamily	GO:0005789,GO:0000254,GO:0016830,GO:0009414,GO:0010025,GO:0016126,GO:0042742,GO:0043447,GO:0050832	endoplasmic reticulum membrane,C-4 methylsterol oxidase activity,carbon-carbon lyase activity,response to water deprivation,wax biosynthetic process,sterol biosynthetic process,defense response to bacterium,alkane biosynthetic process,defense response to fungus	6.90494	6.62657	0.000152246	3.64227	6.62657	0.0293964
HELPU_008737	CLB	Calcium-dependent lipid-binding (CaLB domain) family protein	GO:0008289,GO:0046872,GO:0006869,GO:0045892,GO:0009958,GO:0009651,GO:0009414	lipid binding,metal ion binding,lipid transport,lipid transport,negative regulation of transcription, DNA-templated,positive gravitropism,response to salt stress,response to water deprivation	-4.57981	0.898276	0.00177275	-4.11044	0.898276	0.0103125
HELPU_012594	---NA---	---NA---	---NA---	---NA---	6.44347	0.438598	1.09408e-05	-3.43484	0.438598	0.0245405
HELPU_023944	At1g58400	NB-ARC domain-containing disease resistance protein	GO:0110165,GO:0005488,GO:0098542	cellular anatomical entity,binding,defense response to other organism	-9.9856	1.84474	7.57633e-08	-7.1823	1.84474	0.00153343
HELPU_012627	LOX2	PLAT/LH2 domain-containing lipoxygenase family protein	GO:0009570,GO:0009941,GO:0003729,GO:0005515,GO:0016165,GO:1990136,GO:0009555,GO:0009611,GO:0009617,GO:0009620,GO:0009644,GO:0009695,GO:0009737,GO:0009753,GO:0009901,GO:0010193,GO:0010311,GO:0010597,GO:0034440,GO:0080027,GO:0080086,GO:1900366	chloroplast stroma,chloroplast envelope,mRNA binding,protein binding,linoleate 13S-lipoxygenase activity,linoleate 9S-lipoxygenase activity,pollen development,response to wounding,response to bacterium,response to fungus,response to high light intensity,jasmonic acid biosynthetic process,response to abscisic acid,response to jasmonic acid,anther dehiscence,response to ozone,lateral root formation…	1.65128	5.78258	0.0302369	2.86271	5.78258	3.98785e-05
HELPU_018186	Q8LKJ5	histone deacetylase	GO:0009294,GO:0010187,GO:0009793,GO:1901001,GO:1900055,GO:0000118,GO:0043565,GO:0009553,GO:0005730,GO:1902459,GO:0005524,GO:0045892,GO:0003724,GO:0005829,GO:0016573,GO:0010431,GO:0008270,GO:0032041,GO:0009941,GO:0009861,GO:0042742,GO:0005515,GO:0009737,GO:0048510,GO:0010228,GO:0016441,GO:1990619	DNA mediated transformation,negative regulation of seed germination,embryo development ending in seed dormancy,negative regulation of response to salt stress,regulation of leaf senescence,histone deacetylase complex,sequence-specific DNA binding,embryo sac development,nucleolus,positive regulation of stem cell population maintenance,ATP binding,negative regulation of transcription, DNA-templated,…	-4.14266	4.42592	0.000904146	-6.08325	4.42592	4.76705e-06
HELPU_020540	NFYA8	nuclear factor Y, subunit A8	GO:0016602,GO:0000978,GO:0000981,GO:0005515,GO:0006357,GO:0009414,GO:0009738,GO:0009785,GO:0010262,GO:0045892,GO:0048510	CCAAT-binding factor complex,RNA polymerase II cis-regulatory region sequence-specific DNA binding,DNA-binding transcription factor activity, RNA polymerase II-specific,protein binding,regulation of transcription by RNA polymerase II,response to water deprivation,abscisic acid-activated signaling pathway,blue light signaling pathway,somatic embryogenesis,negative regulation of transcription, DNA-…	-8.77543	1.83361	9.62818e-07	-8.35794	1.83361	7.12967e-05
HELPU_023783	CBSX5	Cystathionine beta-synthase (CBS) family protein	GO:0009611,GO:0009987	response to wounding,cellular process	-3.26785	1.19558	0.000126703	-3.7701	1.19558	2.81507e-05
HELPU_018816	At1g12320	ankyrin repeat/KH domain protein (DUF1442)	---NA---	---NA---	-7.61468	1.85528	8.37716e-06	-9.39929	1.85528	1.32234e-06
HELPU_019469	---NA---	---NA---	---NA---	---NA---	-2.69906	6.07384	0.00229669	-3.51243	6.07384	4.42619e-05
HELPU_015500	VAR2	FtsH extracellular protease family	GO:0009535,GO:0009941,GO:0016021,GO:0031977,GO:0003729,GO:0004176,GO:0004222,GO:0005515,GO:0005524,GO:0046872,GO:0006508,GO:0009658,GO:0010027,GO:0010205,GO:0010206,GO:0010304,GO:0048564,GO:0072593	chloroplast thylakoid membrane,chloroplast envelope,integral component of membrane,thylakoid lumen,mRNA binding,ATP-dependent peptidase activity,metalloendopeptidase activity,protein binding,ATP binding,metal ion binding,proteolysis,chloroplast organization,thylakoid membrane organization,photoinhibition,photosystem II repair,PSII associated light-harvesting complex II catabolic process,photosyst…	3.48743	8.75621	3.97084e-06	3.44151	8.75621	5.036e-06
HELPU_010242	At1g03400	2-oxoglutarate (2OG) and Fe(II)-dependent oxygenase superfamily protein	GO:0009506,GO:0010439,GO:0062131	plasmodesma,regulation of glucosinolate biosynthetic process,3-butenylglucosinolate 2-hydroxylase activity	-3.76218	5.66152	0.000248768	-3.98396	5.66152	9.17304e-05
HELPU_014336	RH3	DEAD box RNA helicase (RH3)	GO:0005618,GO:0005730,GO:0005739,GO:0009941,GO:0032991,GO:0003724,GO:0003729,GO:0005524,GO:0016787,GO:0017151,GO:0000373,GO:0009409,GO:0009414	cell wall,nucleolus,mitochondrion,chloroplast envelope,protein-containing complex,RNA helicase activity,mRNA binding,ATP binding,hydrolase activity,DEAD/H-box RNA helicase binding,Group II intron splicing,response to cold,response to water deprivation	-2.77344	1.97193	0.000122	-2.96371	1.97193	0.000212724
HELPU_015886	VAR2	FtsH extracellular protease family	GO:0009535,GO:0009941,GO:0016021,GO:0031977,GO:0003729,GO:0004176,GO:0004222,GO:0005515,GO:0005524,GO:0046872,GO:0006508,GO:0009658,GO:0010027,GO:0010205,GO:0010206,GO:0010304,GO:0048564,GO:0072593	chloroplast thylakoid membrane,chloroplast envelope,integral component of membrane,thylakoid lumen,mRNA binding,ATP-dependent peptidase activity,metalloendopeptidase activity,protein binding,ATP binding,metal ion binding,proteolysis,chloroplast organization,thylakoid membrane organization,photoinhibition,photosystem II repair,PSII associated light-harvesting complex II catabolic process,photosyst…	-3.60356	8.85474	0.00850241	-8.38533	8.85474	1.25188e-08
HELPU_004631	At2g34740	Protein phosphatase 2C family protein	GO:0005634,GO:0005829,GO:0005886,GO:0009506,GO:0046872,GO:0106306,GO:0106307,GO:0006470,GO:0010161	nucleus,cytosol,plasma membrane,plasmodesma,metal ion binding,protein serine phosphatase activity,protein threonine phosphatase activity,protein dephosphorylation,red light signaling pathway	-3.1851	6.92191	1.00299e-06	-1.94034	6.92191	0.00474366
HELPU_014328	KT1	K+ transporter 1	GO:0005886,GO:0005242,GO:0042802,GO:0009414,GO:0009651,GO:0048767,GO:0090333,GO:1990573	plasma membrane,inward rectifier potassium channel activity,identical protein binding,response to water deprivation,response to salt stress,root hair elongation,regulation of stomatal closure,potassium ion import across plasma membrane	9.68552	2.072	4.61564e-12	8.58946	2.072	4.44613e-09
HELPU_002185	IRK	Leucine-rich repeat protein kinase family protein	GO:0005886,GO:0000166,GO:0004674,GO:0005515,GO:0016310,GO:0048364,GO:0051302	plasma membrane,nucleotide binding,protein serine/threonine kinase activity,protein binding,phosphorylation,root development,regulation of cell division	0.928702	5.47916	0.0207083	1.22131	5.47916	0.00120928
HELPU_007086	---NA---	---NA---	---NA---	---NA---	-4.86344	2.34623	2.73718e-06	2.20067	2.34623	0.0499437

### Sheet: TableS2
Table S2. GO terms enriched in genes constitutively DE between ecotypes regardless of the environment in pair 1.
GO category	GO ID	GO term	Genes	adj p-val	z-score
BP	GO:0045814	negative regulation of gene expression, epigenetic	5	0.00017	-0.0315834
BP	GO:0010262	somatic embryogenesis	3	0.00051	-9.37343
BP	GO:0043048	dolichyl monophosphate biosynthetic process	2	0.00087	0.603341
BP	GO:1990619	histone H3-K9 deacetylation	2	0.0013	1.27765
BP	GO:1902459	positive regulation of stem cell population maintenance	2	0.00239	1.27765
BP	GO:0048510	regulation of timing of transition from vegetative to reproductive phase	5	0.00246	-1.59796
BP	GO:1900459	positive regulation of brassinosteroid mediated signaling pathway	3	0.00366	-3.00703
BP	GO:1901979	regulation of inward rectifier potassium channel activity	2	0.00859	12.5977
BP	GO:0006012	galactose metabolic process	2	0.00859	-5.88004
BP	GO:0010941	regulation of cell death	4	0.00966	6.01734
BP	GO:1990573	potassium ion import across plasma membrane	3	0.00988	4.60195
BP	GO:0048497	maintenance of floral organ identity	2	0.01098	2.38297
BP	GO:0009409	response to cold	14	0.01111	0.292383
BP	GO:0009969	xyloglucan biosynthetic process	2	0.01228	0.380847
BP	GO:0010304	PSII associated light-harvesting complex II catabolic process	2	0.01364	-0.0821165
BP	GO:0009785	blue light signaling pathway	3	0.01441	-5.08884
BP	GO:0016441	posttranscriptional gene silencing	3	0.01514	-0.355673
BP	GO:0006004	fucose metabolic process	3	0.01826	-3.1225
BP	GO:0009809	lignin biosynthetic process	5	0.01908	6.62455
BP	GO:2000033	regulation of seed dormancy process	2	0.01969	2.38297
BP	GO:1900426	positive regulation of defense response to bacterium	3	0.02082	-0.687084
BP	GO:0043410	positive regulation of MAPK cascade	2	0.02135	0.754056
BP	GO:0009558	embryo sac cellularization	2	0.02135	8.49218
BP	GO:0010205	photoinhibition	2	0.02484	-0.0821165
BP	GO:0098542	defense response to other organism	23	0.02501	-6.07112
BP	GO:0048767	root hair elongation	5	0.02527	8.39152
BP	GO:0048564	photosystem I assembly	2	0.02666	-0.0821165
BP	GO:0060560	developmental growth involved in morphogenesis	12	0.02736	7.01919
BP	GO:0015689	molybdate ion transport	1	0.02808	2.18713
BP	GO:0009061	anaerobic respiration	1	0.02808	-3.22437
BP	GO:0071323	cellular response to chitin	2	0.03046	0.754056
BP	GO:0007112	male meiosis cytokinesis	2	0.03244	8.49218
BP	GO:0080027	response to herbivore	2	0.03244	-0.152999
BP	GO:0010582	floral meristem determinacy	2	0.03447	1.01123
BP	GO:0010206	photosystem II repair	2	0.03447	-0.0821165
BP	GO:0051555	flavonol biosynthetic process	2	0.03654	5.33317
BP	GO:0060862	negative regulation of floral organ abscission	1	0.03726	-2.58324
BP	GO:0090241	negative regulation of histone H4 acetylation	1	0.03726	1.95585
BP	GO:0006384	transcription initiation from RNA polymerase III promoter	1	0.03726	-5.99613
BP	GO:0032197	transposition, RNA-mediated	1	0.03726	1.95585
BP	GO:0009611	response to wounding	11	0.03967	-5.22732
BP	GO:0010027	thylakoid membrane organization	3	0.04004	1.68719
BP	GO:0009861	jasmonic acid and ethylene-dependent systemic resistance	2	0.04083	1.27765
BP	GO:0010053	root epidermal cell differentiation	9	0.04277	3.72292
BP	GO:0010597	green leaf volatile biosynthetic process	2	0.04304	5.7576
BP	GO:0070482	response to oxygen levels	3	0.04624	0.283895
BP	GO:0019632	shikimate metabolic process	1	0.04636	3.03844
BP	GO:0006516	glycoprotein catabolic process	1	0.04636	-4.57973
BP	GO:1901001	negative regulation of response to salt stress	2	0.0476	1.27765

### Sheet: TableS3
Table S3. GO terms enriched in genes constitutively DE between ecotypes regardless of the environment in pair 3.
GO category	GO ID	GO term	Genes	adj p-val	z-score
BP	GO:1900366	negative regulation of defense response to insect	2	0.0049	4.24516
BP	GO:0010304	PSII associated light-harvesting complex II catabolic process	2	0.0055	-3.49581
BP	GO:0048700	acquisition of desiccation tolerance in seed	1	0.0059	-2.13004
BP	GO:0010205	photoinhibition	2	0.0102	-3.49581
BP	GO:0048564	photosystem I assembly	2	0.011	-3.49581
BP	GO:0072718	response to cisplatin	1	0.0118	-2.13004
BP	GO:0009698	phenylpropanoid metabolic process	3	0.0137	-3.48505
BP	GO:1900865	chloroplast RNA modification	2	0.0143	4.32149
BP	GO:0010206	photosystem II repair	2	0.0143	-3.49581
BP	GO:0050832	defense response to fungus	8	0.0154	3.81067
BP	GO:0009971	anastral spindle assembly involved in male meiosis	1	0.0176	1.47138
BP	GO:0071345	cellular response to cytokine stimulus	1	0.0176	5.25117
BP	GO:0009722	detection of cytokinin stimulus	1	0.0176	5.25117
BP	GO:0006422	aspartyl-tRNA aminoacylation	1	0.0176	-3.93023
BP	GO:0060560	developmental growth involved in morphogenesis	5	0.0177	3.7138
BP	GO:0042631	cellular response to water deprivation	3	0.0181	1.58857
BP	GO:0016139	glycoside catabolic process	2	0.0231	-1.30664
BP	GO:0009134	nucleoside diphosphate catabolic process	1	0.0234	7.25809
BP	GO:0033528	S-methylmethionine cycle	1	0.0234	4.38295
BP	GO:0015967	diadenosine tetraphosphate catabolic process	1	0.0234	-1.30762
BP	GO:0010951	negative regulation of endopeptidase activity	1	0.0234	1.8619
BP	GO:0006516	glycoprotein catabolic process	1	0.0291	-4.09628
BP	GO:0043048	dolichyl monophosphate biosynthetic process	1	0.0291	4.73243
BP	GO:0010187	negative regulation of seed germination	2	0.0313	-7.4952
BP	GO:1990619	histone H3-K9 deacetylation	1	0.0349	-6.08325
BP	GO:0015813	L-glutamate transmembrane transport	2	0.0402	-4.4129
BP	GO:0016126	sterol biosynthetic process	2	0.0404	-1.55908
BP	GO:0015720	allantoin transport	1	0.0406	4.33532
BP	GO:1900000	regulation of anthocyanin catabolic process	1	0.0406	2.24841
BP	GO:0042353	fucose biosynthetic process	1	0.0406	4.37926
BP	GO:1901695	tyramine biosynthetic process	1	0.0406	4.49687
BP	GO:0018874	benzoate metabolic process	1	0.0406	-1.99533
BP	GO:0010821	regulation of mitochondrion organization	1	0.0406	-3.90395
BP	GO:0010192	mucilage biosynthetic process	3	0.041	7.4826
BP	GO:0009553	embryo sac development	4	0.0414	-4.02092
BP	GO:0009617	response to bacterium	13	0.0424	2.92744
BP	GO:0010431	seed maturation	3	0.0454	-3.73813
BP	GO:2000022	regulation of jasmonic acid mediated signaling pathway	2	0.0459	3.98757
BP	GO:0042276	error-prone translesion synthesis	1	0.0462	1.93276
BP	GO:1903401	L-lysine transmembrane transport	1	0.0462	-8.95256
BP	GO:1902459	positive regulation of stem cell population maintenance	1	0.0462	-6.08325
BP	GO:0043100	pyrimidine nucleobase salvage	1	0.0462	4.33532
BP	GO:0006432	phenylalanyl-tRNA aminoacylation	1	0.0462	-2.71919
BP	GO:0009695	jasmonic acid biosynthetic process	2	0.0474	1.03484

### Sheet: TableS4
Table S4. GO terms enriched in genes DE between altitudes in the montane ecotype of pair 1.
GO category	GO ID	GO term	Genes	adj p-val	z-score
BP	GO:0010026	trichome differentiation	11	5.2e-07	-0.787521
BP	GO:0010224	response to UV-B	12	1.9e-05	6.38267
BP	GO:0032091	negative regulation of protein binding	4	2.5e-05	-2.27473
BP	GO:0010482	regulation of epidermal cell division	5	4.7e-05	-6.63834
BP	GO:0080110	sporopollenin biosynthetic process	4	7.3e-05	5.04289
BP	GO:0016045	detection of bacterium	5	8.5e-05	6.17714
BP	GO:0048765	root hair cell differentiation	17	0.00017	-7.33336
BP	GO:0080170	hydrogen peroxide transmembrane transport	5	0.00018	-7.24304
BP	GO:0010359	regulation of anion channel activity	7	0.00027	6.53592
BP	GO:0002237	response to molecule of bacterial origin	10	0.00042	4.94308
BP	GO:0031542	positive regulation of anthocyanin biosynthetic process	3	0.00051	5.17339
BP	GO:0051792	medium-chain fatty acid biosynthetic process	2	0.00063	6.13628
BP	GO:0006833	water transport	6	0.0007	-7.25573
BP	GO:0009611	response to wounding	25	0.00079	2.83617
BP	GO:0009957	epidermal cell fate specification	3	0.0008	4.28911
BP	GO:0046244	salicylic acid catabolic process	3	0.0008	3.62812
BP	GO:0002758	innate immune response-activating signal transduction	9	0.00089	4.81603
BP	GO:0051567	histone H3-K9 methylation	6	0.00129	-5.61336
BP	GO:0010200	response to chitin	15	0.00144	-3.12497
BP	GO:0009800	cinnamic acid biosynthetic process	3	0.00166	3.12737
BP	GO:0046680	response to DDT	2	0.00186	1.85998
BP	GO:0043433	negative regulation of DNA-binding trans	2	0.00186	-3.93529
BP	GO:0033591	response to L-ascorbic acid	2	0.00186	1.85998
BP	GO:0080127	fruit septum development	2	0.00186	-2.89424
BP	GO:0009819	drought recovery	4	0.002	0.2019
BP	GO:0042752	regulation of circadian rhythm	11	0.00238	-4.36337
BP	GO:0080167	response to karrikin	18	0.00238	6.7822
BP	GO:0009641	shade avoidance	5	0.00278	-4.81609
BP	GO:0060919	auxin influx	4	0.00327	-1.33905
BP	GO:0002215	defense response to nematode	4	0.00327	6.49855
BP	GO:0009629	response to gravity	12	0.00366	2.58943
BP	GO:0015700	arsenite transport	3	0.00373	-4.09616
BP	GO:0009407	toxin catabolic process	5	0.00574	5.84857
BP	GO:0000086	G2/M transition of mitotic cell cycle	3	0.00598	-1.25741
BP	GO:0070995	NADPH oxidation	2	0.00599	3.21273
BP	GO:2000029	regulation of proanthocyanidin biosynthe	2	0.00599	4.01801
BP	GO:0006121	mitochondrial electron transport, succin	2	0.00599	1.95473
BP	GO:0031540	regulation of anthocyanin biosynthetic p	7	0.00625	5.31941
BP	GO:0009718	anthocyanin-containing compound biosynth	11	0.00682	4.16718
BP	GO:0046685	response to arsenic-containing substance	4	0.00818	-4.74832
BP	GO:0009733	response to auxin	29	0.00819	-3.05014
BP	GO:1900384	regulation of flavonol biosynthetic process	3	0.00879	4.07622
BP	GO:0030639	polyketide biosynthetic process	2	0.00883	3.95866
BP	GO:0032025	response to cobalt ion	2	0.00883	1.85998
BP	GO:0080191	secondary thickening	2	0.00883	-2.89424
BP	GO:0035865	cellular response to potassium ion	2	0.00883	-3.1734
BP	GO:0001736	establishment of planar polarity	2	0.00883	-2.37741
BP	GO:0031347	regulation of defense response	26	0.00953	1.6245
BP	GO:0009863	salicylic acid mediated signaling pathway	6	0.01302	1.3205
BP	GO:0009768	photosynthesis, light harvesting in photosystem I	3	0.01306	-4.11393
BP	GO:0006952	defense response	75	0.01358	2.88026
BP	GO:0009753	response to jasmonic acid	20	0.01541	0.845483
BP	GO:0006631	fatty acid metabolic process	16	0.01567	3.73938
BP	GO:1902975	mitotic DNA replication initiation	2	0.01595	1.82612
BP	GO:0032922	circadian regulation of gene expression	3	0.01701	-1.12454
BP	GO:0000162	tryptophan biosynthetic process	3	0.01701	0.555816
BP	GO:0071215	cellular response to abscisic acid stimulus	19	0.01788	0.367501
BP	GO:0050776	regulation of immune response	16	0.01843	3.04788
BP	GO:0010214	seed coat development	8	0.01896	-1.44205
BP	GO:2000214	regulation of proline metabolic process	2	0.02017	-2.27431
BP	GO:0009413	response to flooding	2	0.02017	-0.31684
BP	GO:0009644	response to high light intensity	10	0.02134	-4.74971
BP	GO:0048317	seed morphogenesis	3	0.02154	-3.47224
BP	GO:0050829	defense response to Gram-negative bacterium	4	0.0224	-0.918978
BP	GO:0010311	lateral root formation	9	0.02287	-3.83393
BP	GO:0051716	cellular response to stimulus	129	0.02317	-2.82933
BP	GO:1901703	protein localization involved in auxin p	3	0.02403	0.128071
BP	GO:0006730	one-carbon metabolic process	3	0.02474	0.226018
BP	GO:0035445	borate transmembrane transport	2	0.0248	-3.77035
BP	GO:0043335	protein unfolding	2	0.0248	2.91086
BP	GO:0030638	polyketide metabolic process	3	0.025	2.32181
BP	GO:0072708	response to sorbitol	2	0.02506	-0.760336
BP	GO:0006742	NADP catabolic process	1	0.02513	1.28918
BP	GO:0010062	negative regulation of trichoblast fate specification	1	0.02513	1.58559
BP	GO:0019677	NAD catabolic process	1	0.02513	1.28918
BP	GO:0018142	protein-DNA covalent cross-linking	1	0.02513	2.09373
BP	GO:0043111	replication fork arrest	1	0.02513	1.56329
BP	GO:0018293	protein-FAD linkage	1	0.02513	1.45784
BP	GO:0071280	cellular response to copper ion	1	0.02513	-2.91402
BP	GO:0071286	cellular response to magnesium ion	1	0.02513	-2.91402
BP	GO:0031115	negative regulation of microtubule polym	1	0.02513	-2.91402
BP	GO:0031117	positive regulation of microtubule depol	1	0.02513	-2.91402
BP	GO:0016118	carotenoid catabolic process	1	0.02513	-2.49794
BP	GO:0072709	cellular response to sorbitol	1	0.02513	-2.91402
BP	GO:0010350	cellular response to magnesium starvatio	1	0.02513	-2.91402
BP	GO:0034553	mitochondrial respiratory chain complex	1	0.02513	1.45784
BP	GO:0033611	oxalate catabolic process	1	0.02513	-1.96397
BP	GO:0016576	histone dephosphorylation	1	0.02513	-0.947696
BP	GO:0071325	cellular response to mannitol stimulus	1	0.02513	-2.91402
BP	GO:0071327	cellular response to trehalose stimulus	1	0.02513	1.41165
BP	GO:0072423	response to DNA damage checkpoint signal	1	0.02513	-1.88183
BP	GO:0010315	auxin efflux	3	0.02667	-0.876206
BP	GO:0000160	phosphorelay signal transduction system	7	0.02683	-3.59308
BP	GO:0010380	regulation of chlorophyll biosynthetic p	4	0.02795	2.85305
BP	GO:0009734	auxin-activated signaling pathway	12	0.02856	-4.92671
BP	GO:0016132	brassinosteroid biosynthetic process	3	0.02946	-2.45209
BP	GO:0035435	phosphate ion transmembrane transport	3	0.02946	-0.467089
BP	GO:0048829	root cap development	3	0.02946	-1.38609
BP	GO:0042754	negative regulation of circadian rhythm	2	0.02981	-3.93529
BP	GO:0009735	response to cytokinin	9	0.03068	-5.7923

### Sheet: TableS5
Table S5. GO terms enriched in genes DE between altitudes in the montane ecotype of pair 3.
GO category	GO ID	GO term	Genes	adj p-val	z-score
BP	GO:0032091	negative regulation of protein binding	4	2.6e-06	-2.3818
BP	GO:0035445	borate transmembrane transport	3	0.00031	-7.28131
BP	GO:0015700	arsenite transport	3	0.00072	-7.28131
BP	GO:0042752	regulation of circadian rhythm	7	0.00191	-3.11013
BP	GO:0080170	hydrogen peroxide transmembrane transpor	3	0.00352	-7.28131
BP	GO:0046685	response to arsenic-containing substance	3	0.00352	-7.28131
BP	GO:0080029	cellular response to boron-containing su	3	0.00352	-7.28131
BP	GO:0031129	inductive cell-cell signaling	2	0.00399	-3.40484
BP	GO:0010031	circumnutation	2	0.00399	-0.491714
BP	GO:0010258	NADH dehydrogenase complex (plastoquinon	2	0.00527	3.23719
BP	GO:0005992	trehalose biosynthetic process	3	0.0057	-4.34206
BP	GO:0009740	gibberellic acid mediated signaling path	5	0.00849	-0.860331
BP	GO:0048530	fruit morphogenesis	2	0.01006	-3.40484
BP	GO:1902890	regulation of root hair elongation	2	0.01006	-4.78238
BP	GO:0042814	monopolar cell growth	2	0.01006	-3.40484
BP	GO:0034063	stress granule assembly	3	0.01208	-3.66856
BP	GO:0045338	farnesyl diphosphate metabolic process	2	0.01401	3.34152
BP	GO:0015871	choline transport	1	0.01414	1.32524
BP	GO:0042794	plastid rRNA transcription	1	0.01414	2.05189
BP	GO:0015990	electron transport coupled proton transp	1	0.01414	-2.70791
BP	GO:0033611	oxalate catabolic process	1	0.01414	-2.76049
BP	GO:0007097	nuclear migration	2	0.01619	-3.40484
BP	GO:0065007	biological regulation	95	0.01703	-6.88977
BP	GO:0080001	mucilage extrusion from seed coat	3	0.01752	2.1412
BP	GO:0048358	mucilage pectin biosynthetic process	2	0.01851	-0.550456
BP	GO:0006744	ubiquinone biosynthetic process	3	0.01875	8.20536
BP	GO:0010482	regulation of epidermal cell division	2	0.02353	-3.40484
BP	GO:2000039	regulation of trichome morphogenesis	2	0.02623	-3.40484
BP	GO:0043481	anthocyanin accumulation in tissues in response to UV light	2	0.02623	0.427685
BP	GO:0043619	regulation transcription from RNA polymerase II promoter	1	0.02808	3.36669
BP	GO:1902389	ceramide 1-phosphate transport	1	0.02808	2.19729
BP	GO:0006557	S-adenosylmethioninamine biosynthetic pr	1	0.02808	-2.83344
BP	GO:0006833	water transport	3	0.02865	-7.28131
BP	GO:0015995	chlorophyll biosynthetic process	4	0.03012	-2.11099
BP	GO:0010214	seed coat development	5	0.03115	-4.42751
BP	GO:0045604	regulation of epidermal cell differentia	2	0.03198	-3.40484
BP	GO:0045892	negative regulation of transcription, DNA-templated	10	0.03312	-3.68746
BP	GO:0006465	signal peptide processing	2	0.03502	-1.82156
BP	GO:0006446	regulation of translational initiation	2	0.03502	-5.34969
BP	GO:0001932	regulation of protein phosphorylation	3	0.03511	-1.54785
BP	GO:0009834	plant-type secondary cell wall biogenesi	5	0.03992	-5.28448
BP	GO:0055088	lipid homeostasis	4	0.04054	1.54726
BP	GO:0016126	sterol biosynthetic process	3	0.04081	5.10145
BP	GO:0010381	peroxisome-chloroplast membrane tetherin	1	0.04182	1.63192
BP	GO:0009443	pyridoxal 5'-phosphate salvage	1	0.04182	2.97197
BP	GO:0043433	negative regulation of DNA-binding transcription factor activity	1	0.04182	-3.84682
BP	GO:0080127	fruit septum development	1	0.04182	-2.66773
BP	GO:0046680	response to DDT	1	0.04182	1.46904
BP	GO:0030643	cellular phosphate ion homeostasis	1	0.04182	1.35454
BP	GO:0033591	response to L-ascorbic acid	1	0.04182	1.46904
BP	GO:0045792	negative regulation of cell size	1	0.04182	-2.46094
BP	GO:0015970	guanosine tetraphosphate biosynthetic pr	1	0.04182	-2.32286
BP	GO:0032259	methylation	10	0.04293	3.26782
BP	GO:0042538	hyperosmotic salinity response	5	0.04394	0.369327
BP	GO:0009641	shade avoidance	3	0.0445	-1.57131
BP	GO:0006085	acetyl-CoA biosynthetic process	2	0.04478	2.74268
BP	GO:0006952	defense response	32	0.04617	-1.86136
BP	GO:0002215	defense response to nematode	2	0.04823	8.92641
BP	GO:0031347	regulation of defense response	10	0.04925	-4.96464

### Sheet: TableS6
Table S6. GO terms enriched in genes DE between altitudes in the alpine ecotype of pair 1.
GO category	GO ID	GO term	Genes	adj p-val	z-score
BP	GO:0010482	regulation of epidermal cell division	3	1.3e-05	4.88502
BP	GO:0010501	RNA secondary structure unwinding	2	0.0002	2.09831
BP	GO:0032091	negative regulation of protein binding	2	0.0002	-0.111917
BP	GO:0051567	histone H3-K9 methylation	3	0.00043	4.88502
BP	GO:0042752	regulation of circadian rhythm	4	0.00074	-1.52275
BP	GO:0048765	root hair cell differentiation	4	0.00133	4.99732
BP	GO:0000380	alternative mRNA splicing, via spliceoso	2	0.00196	2.09831
BP	GO:0010043	response to zinc ion	3	0.00198	0.579711
BP	GO:0035616	histone H2B conserved C-terminal lysine	1	0.00275	-1.43816
BP	GO:0010099	regulation of photomorphogenesis	3	0.00311	2.01275
BP	GO:0019853	L-ascorbic acid biosynthetic process	2	0.00538	0.153352
BP	GO:1902455	negative regulation of stem cell populat	1	0.00549	-1.91163
BP	GO:0046680	response to DDT	1	0.00822	-1.96337
BP	GO:0033591	response to L-ascorbic acid	1	0.00822	-1.96337
BP	GO:0042246	tissue regeneration	1	0.00822	-2.58706
BP	GO:1902006	negative regulation of proline biosynthe	1	0.00822	1.56862
BP	GO:0007623	circadian rhythm	7	0.00843	0.563786
BP	GO:0051791	medium-chain fatty acid metabolic proces	1	0.01094	-1.67322
BP	GO:1902395	regulation of 1-deoxy-D-xylulose-5-phosp	1	0.01094	1.60638
BP	GO:0032508	DNA duplex unwinding	2	0.01255	2.09831
BP	GO:0006308	DNA catabolic process	1	0.01637	2.57236
BP	GO:0010322	regulation of isopentenyl diphosphate bi	1	0.01637	1.60638
BP	GO:0032025	response to cobalt ion	1	0.01637	-1.96337
BP	GO:0010026	trichome differentiation	3	0.01671	4.88502
BP	GO:0010031	circumnutation	1	0.01908	-1.53725
BP	GO:0033540	fatty acid beta-oxidation using acyl-CoA	1	0.01908	-1.67322
BP	GO:0042549	photosystem II stabilization	1	0.02177	2.39702
BP	GO:0048026	positive regulation of mRNA splicing, vi	1	0.02446	1.34609
BP	GO:0016120	carotene biosynthetic process	1	0.02446	-2.24393
BP	GO:0019310	inositol catabolic process	1	0.02446	2.18024
BP	GO:0015995	chlorophyll biosynthetic process	2	0.02745	1.98948
BP	GO:0016973	poly(A)+ mRNA export from nucleus	1	0.02982	-1.43816
BP	GO:0010228	vegetative to reproductive phase transit	4	0.03107	1.31276
BP	GO:0010114	response to red light	3	0.03121	-0.0873173
BP	GO:0031539	positive regulation of anthocyanin metab	1	0.03515	-4.77185
BP	GO:0010224	response to UV-B	2	0.03603	-5.72592
BP	GO:0010017	red or far-red light signaling pathway	4	0.03907	0.879117
BP	GO:0034059	response to anoxia	1	0.04571	1.45072
BP	GO:1905157	positive regulation of photosynthesis	1	0.04571	1.56968
BP	GO:0006355	regulation of transcription, DNA-templat	11	0.04591	1.06196
BP	GO:0080187	floral organ senescence	1	0.04834	2.57236

### Sheet: TableS7
Table S7. GO terms enriched in genes DE between altitudes in the alpine ecotype of pair 3.
GO category	GO ID	GO term	Genes	adj p-val	z-score
BP	GO:1901430	positive regulation of syringal lignin b	3	0.0014	-6.9389
BP	GO:0010501	RNA secondary structure unwinding	2	0.0017	2.15569
BP	GO:0006624	vacuolar protein processing	2	0.0022	-6.36427
BP	GO:0009739	response to gibberellin	7	0.0023	3.07404
BP	GO:0035445	borate transmembrane transport	2	0.0028	3.79902
BP	GO:0016579	protein deubiquitination	4	0.0038	-4.4318
BP	GO:0015700	arsenite transport	2	0.0047	3.79902
BP	GO:0034508	centromere complex assembly	2	0.0047	-7.92912
BP	GO:0008283	cell proliferation	3	0.0055	2.18589
BP	GO:0080167	response to karrikin	8	0.0061	-4.43665
BP	GO:0046685	response to arsenic-containing substance	3	0.0079	4.21583
BP	GO:0007623	circadian rhythm	7	0.0111	-1.97011
BP	GO:0080029	cellular response to boron-containing su	2	0.0133	3.79902
BP	GO:0080170	hydrogen peroxide transmembrane transpor	2	0.0133	3.79902
BP	GO:0048235	pollen sperm cell differentiation	3	0.0148	-10.8802
BP	GO:0000122	negative regulation of transcription by	2	0.0158	-0.0877871
BP	GO:0048317	seed morphogenesis	2	0.0158	2.90462
BP	GO:0000380	alternative mRNA splicing, via spliceoso	2	0.0158	2.15569
BP	GO:1902455	negative regulation of stem cell populat	1	0.016	-1.60558
BP	GO:0006580	ethanolamine metabolic process	1	0.016	1.434
BP	GO:0010252	auxin homeostasis	3	0.0161	3.58562
BP	GO:0031347	regulation of defense response	9	0.0162	-0.837166
BP	GO:1901703	protein localization involved in auxin p	2	0.017	-0.422386
BP	GO:0002215	defense response to nematode	2	0.017	-9.67636
BP	GO:0051307	meiotic chromosome separation	2	0.0211	-7.92912
BP	GO:0031540	regulation of anthocyanin biosynthetic p	3	0.0237	-4.32781
BP	GO:0033591	response to L-ascorbic acid	1	0.0239	-1.98929
BP	GO:2001294	malonyl-CoA catabolic process	1	0.0239	-8.63154
BP	GO:0046680	response to DDT	1	0.0239	-1.98929
BP	GO:0042425	choline biosynthetic process	1	0.0239	-1.46891
BP	GO:0015970	guanosine tetraphosphate biosynthetic pr	1	0.0239	1.62529
BP	GO:0015938	coenzyme A catabolic process	1	0.0239	-8.63154
BP	GO:0051973	positive regulation of telomerase activi	1	0.0239	2.55473
BP	GO:0009567	double fertilization forming a zygote an	3	0.0249	-5.41152
BP	GO:0009753	response to jasmonic acid	8	0.0255	-1.84924
BP	GO:0006355	regulation of transcription, DNA-templat	22	0.028	4.22835
BP	GO:0009970	cellular response to sulfate starvation	2	0.0288	0.433394
BP	GO:0010214	seed coat development	4	0.0299	-6.38017
BP	GO:2000469	negative regulation of peroxidase activi	1	0.0318	1.48143
BP	GO:0006104	succinyl-CoA metabolic process	1	0.0318	-8.63154
BP	GO:0090697	post-embryonic plant organ morphogenesis	3	0.0319	0.823203
BP	GO:0009733	response to auxin	11	0.0319	2.82162
BP	GO:0009737	response to abscisic acid	16	0.0322	1.80608
BP	GO:0010150	leaf senescence	7	0.0328	-1.62922
BP	GO:0010043	response to zinc ion	3	0.037	0.611595
BP	GO:0009637	response to blue light	5	0.0381	-3.62704
BP	GO:0071365	cellular response to auxin stimulus	5	0.0386	5.24164
BP	GO:0071722	detoxification of arsenic-containing sub	1	0.0396	1.92941
BP	GO:0007141	male meiosis I	1	0.0396	1.80739
BP	GO:0009745	sucrose mediated signaling	1	0.0396	-2.15431
BP	GO:1900057	positive regulation of leaf senescence	2	0.0429	0.0306167
BP	GO:0009908	flower development	10	0.045	-4.56866
BP	GO:0031669	cellular response to nutrient levels	8	0.0455	1.01333
BP	GO:0032508	DNA duplex unwinding	3	0.0462	2.80361
BP	GO:1903508	positive regulation of nucleic acid-temp	8	0.0463	0.785229
BP	GO:0031539	positive regulation of anthocyanin metab	2	0.0469	-4.82238
BP	GO:1900864	mitochondrial RNA modification	2	0.0471	-4.2259
BP	GO:1905615	positive regulation of developmental veg	1	0.0473	2.7749
BP	GO:0019285	glycine betaine biosynthetic process fro	1	0.0473	7.83709
BP	GO:0080162	intracellular auxin transport	1	0.0473	1.89741
BP	GO:0032025	response to cobalt ion	1	0.0473	-1.98929
BP	GO:0010089	xylem development	4	0.0494	-4.88508
